# Signaling and transcriptional dynamics underlying early adaptation to oncogenic BRAF inhibition

**DOI:** 10.1101/2024.02.19.581004

**Authors:** Cameron T. Flower, Chunmei Liu, Hui-Yu Chuang, Xiaoyang Ye, Hanjun Cheng, James R. Heath, Wei Wei, Forest M. White

**Author notes:** These authors contributed equally to this study (Cameron T. Flower, Chunmei Liu).

## Abstract

A major contributor to poor sensitivity to anti-cancer kinase inhibitor therapy is drug-induced cellular adaptation, whereby remodeling of signaling and gene regulatory networks permits a drug-tolerant phenotype. Here, we resolve the scale and kinetics of critical subcellular events following oncogenic kinase inhibition and preceding cell cycle re-entry, using mass spectrometry-based phosphoproteomics and RNA sequencing to capture molecular snapshots within the first minutes, hours, and days of BRAF kinase inhibitor exposure in a human *BRAF*-mutant melanoma model of adaptive therapy resistance. By enriching specific phospho-motifs associated with mitogenic kinase activity, we monitored the dynamics of thousands of growth- and survival-related protein phosphorylation events under oncogenic BRAF inhibition and drug removal. We observed early and sustained inhibition of the BRAF-ERK axis, gradual downregulation of canonical cell cycle-dependent signals, and three distinct and reversible phase transitions toward quiescence. Statistical inference of kinetically-defined signaling and transcriptional modules revealed a concerted response to oncogenic BRAF inhibition and a dominant compensatory induction of SRC family kinase (SFK) signaling, which we found to be at least partially driven by accumulation of reactive oxygen species via impaired redox homeostasis. This induction sensitized cells to co-treatment with an SFK inhibitor across a panel of patient-derived melanoma cell lines and in an orthotopic mouse xenograft model, underscoring the translational potential for measuring the early temporal dynamics of signaling and transcriptional networks under therapeutic challenge.
