## Supplementary Table S4 for "Signaling and transcriptional dynamics underlying early adaptation to oncogenic BRAF inhibition"

### Sheet: Targeted phospho
Phosphosites	Annotated Peptide Sequence	15mer	Modifications	Protein Accessions	Gene IDs	Number of PSMs (Total)	Number of PSMs (Missing Values)	Raw Files	DMSO BR1 (TMT intensity)	DMSO BR2 (TMT intensity)	DMSO BR3 (TMT intensity)	VEM BR1 (TMT intensity)	VEM BR2 (TMT intensity)	VEM BR3 (TMT intensity)	DAS BR1 (TMT intensity)	DAS BR2 (TMT intensity)	DAS BR3 (TMT intensity)	VEM+DAS BR1 (TMT intensity)	VEM+DAS BR2 (TMT intensity)	VEM+DAS BR3 (TMT intensity)	NAC BR1 (TMT intensity)	NAC BR2 (TMT intensity)	NAC BR3 (TMT intensity)	VEM+NAC BR1 (TMT intensity)	VEM+NAC BR2 (TMT intensity)	VEM+NAC BR3 (TMT intensity)
ABL1-pY393; ABL2-pY439	LMTGDTyTAHAGAK | LmTGDTyTAHAGAK	RLMTGDTYTAHAGAK	Y7(Phospho) | M2(Oxidation); Y7(Phospho)	P00519; P42684	ABL1; ABL2	133	120	CF_20230426_M397-72hr_pY_TMT18pro_pERKadded.raw	376513	185518	299630	158839	25025.7	103490	254290	209793	286924	202543	201574	238005	2.14424e+06	2.1621e+06	2.2291e+06	84109	100241	133624
ANXA2-pY316; ANXA2P2-pY316	SLyYYIQQDTK	RKYGKSLYYYIQQDT	Y3(Phospho)	P07355; A6NMY6	ANXA2; ANXA2P2	54	15	CF_20230426_M397-72hr_pY_TMT18pro_pERKadded.raw	72652.8	58551.9	54932.9	165966	154942	203552	28474.8	53476.6	86796.2	189965	124350	148120	56002.4	60827.1	62293.1	181137	169979	204040
ANXA2-pY317; ANXA2P2-pY317	SLYyYIQQDTK	KYGKSLYYYIQQDTK	Y4(Phospho)	P07355; A6NMY6	ANXA2; ANXA2P2	72	10	CF_20230426_M397-72hr_pY_TMT18pro_pERKadded.raw	135786	106804	98536.3	339240	332019	414341	62101.5	109975	155669	369184	254101	290460	103956	122656	116327	314924	300221	380563
ANXA2-pY318; ANXA2P2-pY318	SLYYyIQQDTK	YGKSLYYYIQQDTKG	Y5(Phospho)	P07355; A6NMY6	ANXA2; ANXA2P2	38	10	CF_20230426_M397-72hr_pY_TMT18pro_pERKadded.raw	66733.1	51335.5	52290.8	175542	172421	203489	29645.5	53883.6	73006.3	193258	131148	164388	54449.7	63519.2	58116.8	195286	178189	226459
CFL1-pY82; CFL2-pY82	yALYDATYETK	LP__DCRYALYDATY	Y1(Phospho)	P23528; Q9Y281	CFL1; CFL2	7	0	CF_20230426_M397-72hr_pY_TMT18pro_pERKadded.raw	28796.8	34874.2	32197.7	25303.6	30645.4	25592.3	30091.5	38848	29919.9	27718.6	27417.1	38433.2	17403	16418.4	17381.3	25341.4	26369.4	24006
CFL1-pY85; CFL2-pY85	YALyDATYETK	_DCRYALYDATYETK	Y4(Phospho)	P23528; Q9Y281	CFL1; CFL2	16	0	CF_20230426_M397-72hr_pY_TMT18pro_pERKadded.raw	31158.4	35160.1	31885.3	28725.6	28908.8	29960.6	34187.9	38326.9	41586	27352.1	29531.5	33533.6	19884.9	18515.3	20760.2	28356.8	29979.6	27706.7
CFL1-pY89; CFL2-pY89	YALYDATyETKESK | YALYDATyETK	YALYDATYETKESKK	Y8(Phospho)	P23528; Q9Y281	CFL1; CFL2	6	1	CF_20230426_M397-72hr_pY_TMT18pro_pERKadded.raw	16546.1	19625.3	20311.2	15401.9	19936.1	16209.4	17404.5	23725.9	21226.3	17094.7	17448.6	23382.3	9097.45	10018.8	7550.45	19231.4	16386	14073.6
CTTN-pY421	LPSSPVyEDAASFK	RLPSSPVYEDAASFK	Y7(Phospho)	Q14247	CTTN	22	18	CF_20230426_M397-72hr_pY_TMT18pro_pERKadded.raw	10110.9	9050.56	8449.44	60159.6	74506.7	19120.4	4519.32	11039.5	12824.6	28199.3	39059.8	25299.3	7476.84	7692.91	10732.8	49284.4	52444	61823.8
FYN-pY420; LCK-pY394; SRC-pY419; YES1-pY426	LIEDNEyTAR	RLIEDNEYTAR_GAK	Y7(Phospho)	P06241; P06239; P12931; P07947	FYN; LCK; SRC; YES1	61	4	CF_20230426_M397-72hr_pY_TMT18pro_pERKadded.raw	314607	286939	318397	632024	553976	506570	122048	139316	107078	156146	144535	144700	229291	243556	221793	419267	427087	531332
LPP-pT316	NDSDPtYGQQGHPNTWK	GRNDSDPTYGQQGHP	T6(Phospho)	Q93052	LPP	2	1	CF_20230426_M397-72hr_pY_TMT18pro_pERKadded.raw	3377.67	1000.85	1478.44	9729.03	10346.4	4642.6	259.001	307.64	304.136	933.773	1357.52	574.979	1160.59	886.647	885.093	6691.15	7251.22	10018.8
LPP-pY317	NDSDPTyGQQGHPNTWK	RNDSDPTYGQQGHPN	Y7(Phospho)	Q93052	LPP	13	13	CF_20230426_M397-72hr_pY_TMT18pro_pERKadded.raw	19528.1	10876.5	9254.74	78772.3	72480.2	25057.6	1723.54	3448.25	2476.93	3566.98	8186.12	4329.67	6750.97	6454.78	4409.57	44201.7	43479.9	77946.8
MAPK1-pT181-pT185	VADPDHDHtGFLtEYVATR		T9(Phospho); T13(Phospho)	P28482	MAPK1	1	0	CF_20230426_M397-72hr_pY_TMT18pro_pERKadded.raw	3066.54	2525.24	2754.19	192.556	275.647	503.831	2175.55	3738.3	3573.42	323.375	478.105	389.092	279.379	341.432	299.516	171.621	171.895	122.495
MAPK1-pT181-pY187	VADPDHDHtGFLTEyVATR		T9(Phospho); Y15(Phospho)	P28482	MAPK1	12	2	CF_20230426_M397-72hr_pY_TMT18pro_pERKadded.raw	43922.9	41441.5	41841.6	11472.1	9615.49	7936.81	34033.4	47689.9	51213.1	8642.46	7123.79	10183.6	7118.62	3819.81	5979.9	8773.05	8136.23	9140.5
MAPK1-pT185	VADPDHDHTGFLtEYVATR	HDHTGFLTEYVATRW	T13(Phospho)	P28482	MAPK1	10	7	CF_20230426_M397-72hr_pY_TMT18pro_pERKadded.raw	149030	140388	135416	17525.3	12928	5139.97	125471	167608	173394	16378.5	12554	15434.6	13825.6	11240.7	9358.17	3598.79	10801.1	10159.7
MAPK1-pT185-pY187	VADPDHDHTGFLtEyVATR		T13(Phospho); Y15(Phospho)	P28482	MAPK1	315	165	CF_20230426_M397-72hr_pY_TMT18pro_pERKadded.raw	5.48888e+06	4.39492e+06	4.13857e+06	1.02311e+06	922635	1.38745e+06	8.88654e+06	5.84291e+06	6.17397e+06	1.79325e+06	815369	643505	576559	599702	511056	205948	347626	296039
MAPK1-pT190	VADPDHDHTGFLTEYVAtR	FLTEYVATRWYRAPE	T18(Phospho)	P28482	MAPK1	2	1	CF_20230426_M397-72hr_pY_TMT18pro_pERKadded.raw	3639.83	2657.37	2709.36	631.619	692.42	672.04	2417.32	3664.6	3824.15	1176.26	917.57	987.91	730.318	852.747	383.922	569.206	334.883	642.782
MAPK1-pY187	VADPDHDHTGFLTEyVATR	HTGFLTEYVATRWYR	Y15(Phospho)	P28482	MAPK1	1393	906	CF_20230426_M397-72hr_pY_TMT18pro_pERKadded.raw	3.35242e+08	3.12378e+08	2.97296e+08	2.62228e+07	2.45344e+07	2.52216e+06	2.66794e+08	3.69677e+08	3.76679e+08	3.47324e+07	2.16374e+07	3.57852e+07	2.85707e+07	2.29208e+07	2.16324e+07	5.23781e+06	1.65538e+07	1.55463e+07
MAPK3-pT202-pY204	IADPEHDHTGFLtEyVATR		T13(Phospho); Y15(Phospho)	P27361	MAPK3	11	11	CF_20230426_M397-72hr_pY_TMT18pro_pERKadded.raw	28036.8	26078.6	23939	4576.95	4979.02	3622.27	28930.8	28957.1	24914.9	5186.52	3152.78	3610.14	4735.49	6590.34	4799.5	3856.19	3808.91	5525.1
MAPK3-pY204	IADPEHDHTGFLTEyVATR	HTGFLTEYVATRWYR	Y15(Phospho)	P27361	MAPK3	386	298	CF_20230426_M397-72hr_pY_TMT18pro_pERKadded.raw	5.74353e+07	5.53615e+07	5.37538e+07	3.55195e+06	2.97557e+06	355894	5.13304e+07	6.22437e+07	6.27069e+07	6.01989e+06	3.60198e+06	4.88585e+06	4.71935e+06	5.16248e+06	4.15892e+06	303348	2.40554e+06	2.0444e+06
PEAK1-pY635	NAIKVPIVINPNAyDNLAIYK | VPIVINPNAyDNLAIYK	IVINPNAYDNLAIYK	Y14(Phospho) | Y10(Phospho)	Q9H792	PEAK1	32	9	CF_20230426_M397-72hr_pY_TMT18pro_pERKadded.raw	319447	254556	253674	417992	433182	366150	31145.9	42193.3	48488.4	67282.7	79291.1	85089.5	109783	154056	155271	302266	292140	366426
PTK2-pT575	YmEDStYYK	SRYMEDSTYYKASKG	M2(Oxidation); T6(Phospho)	Q05397	PTK2	3	1	CF_20230426_M397-72hr_pY_TMT18pro_pERKadded.raw	61809.8	42485.2	37027.6	75049.1	72182.7	63740.8	4820.01	4326.64	2286.25	13758	14728.9	17114.3	12606.4	20893.7	14262.9	49760.1	54764.7	57650.8
PTK2-pY570	yMEDSTYYK | ymEDSTYYK	GDFGLSRYMEDSTYY	Y1(Phospho) | Y1(Phospho); M2(Oxidation)	Q05397	PTK2	139	0	CF_20230426_M397-72hr_pY_TMT18pro_pERKadded.raw	2.30926e+06	2.10472e+06	2.1055e+06	2.5806e+06	2.55275e+06	2.43327e+06	2.0414e+06	2.26497e+06	2.09934e+06	1.83516e+06	1.65705e+06	1.83816e+06	1.29494e+06	1.32349e+06	1.32993e+06	2.3296e+06	2.09277e+06	2.33228e+06
PTK2-pY576	YMEDSTyYK | YmEDSTyYK	RYMEDSTYYKASKGK	Y7(Phospho) | M2(Oxidation); Y7(Phospho)	Q05397	PTK2	172	6	CF_20230426_M397-72hr_pY_TMT18pro_pERKadded.raw	4.44487e+06	3.05237e+06	2.83666e+06	5.52216e+06	5.45444e+06	4.74771e+06	370721	401195	289628	1.06742e+06	1.05675e+06	1.22363e+06	1.10091e+06	1.55085e+06	1.13308e+06	3.67016e+06	3.93377e+06	4.35944e+06
PTK2-pY577	YmEDSTYyK	YMEDSTYYKASKGKL	M2(Oxidation); Y8(Phospho)	Q05397	PTK2	1	0	CF_20230426_M397-72hr_pY_TMT18pro_pERKadded.raw	6693.42	3920.17	3182.6	5677.93	4797.28	7467.09	1039.54	846.447	1051.76	2048.32	1358.28	1911.61	2534.7	3374.83	2030.11	4607.39	3875.08	4468.49
PXN-pY118	VGEEEHVySFPNKQK | VGEEEHVySFPNK	VGEEEHVYSFPNKQK	Y8(Phospho)	P49023	PXN	165	27	CF_20230426_M397-72hr_pY_TMT18pro_pERKadded.raw	2.80183e+06	1.3901e+06	1.02076e+06	1.30914e+07	1.154e+07	5.7766e+06	368269	887033	318752	3.98423e+06	4.6831e+06	4.73368e+06	1.5039e+06	1.29731e+06	1.71557e+06	8.13367e+06	7.27464e+06	1.28433e+07
SYK-pS316	QEsTVSFNPYEPELAPWAADK	AQGNRQESTVSFNPY	S3(Phospho)	P43405	SYK	1	1	CF_20230426_M397-72hr_pY_TMT18pro_pERKadded.raw	716.944	767.044	956.081	475.497	743.664	779.399	375.385	482.171	641.669	776.374	657.662	600.2	209.674	141.029	126.294	568.996	271.371	746.917
SYK-pS319	QESTVsFNPYEPELAPWAADK	NRQESTVSFNPYEPE	S6(Phospho)	P43405	SYK	1	1	CF_20230426_M397-72hr_pY_TMT18pro_pERKadded.raw	465.593	1248.46	1673.58	971.803	418.905	1683.65	1076.7	640.122	980.724	649.615	1441.74	1327.42	341.184	897.65	144.976	741.663	712.708	402.464
SYK-pY323	QESTVSFNPyEPELAPWAADKGPQR | QESTVSFNPyEPELAPWAADK	STVSFNPYEPELAPW	Y10(Phospho)	P43405	SYK	125	61	CF_20230426_M397-72hr_pY_TMT18pro_pERKadded.raw	278524	480479	547512	236854	295415	329638	276098	242095	375764	287826	230625	320288	108429	96001.2	87082.3	347754	293756	220723
TNS1-pY1427	HVAyGGYSTPEDR	CLDRHVAYGGYSTPE	Y4(Phospho)	Q9HBL0	TNS1	17	17	CF_20230426_M397-72hr_pY_TMT18pro.raw	28602	19177.8	16418.4	195667	192692	125571	3438.8	4576.11	3011.56	9071.41	12915.3	7480.11	3585.34	4540.32	3551.19	148730	125047	179174
TNS1-pY1430	HVAYGGySTPEDR	RHVAYGGYSTPEDRR	Y7(Phospho)	Q9HBL0	TNS1	38	38	CF_20230426_M397-72hr_pY_TMT18pro.raw	56190	40567.1	31610.2	337769	317475	263395	21038.2	23833	17204.8	106429	114954	149696	5436.27	7646.68	8396.39	207886	181716	239153

### Sheet: MS inclusion list
Compound	z	m/z (Theoretical)
YMEDSTYYK: 1x phos, 1x oxM, 2x TMTpro	5	381.579
LIEDNEYTAR: 1x phos, 1x TMTpro	4	402.696
YALYDATYETK: 1x phos, 2x TMTpro	5	406.007
SLYYYIQQDTK: 1x phos, 2x TMTpro	5	422.821
LMTGDTYTAHAGAK: 1x phos, 2x TMTpro	5	425.819
LMTGDTYTAHAGAK: 1x phos, 1x oxM, 2x TMTpro	5	429.018
VIYDFIEK: 1x phos, 2x TMTpro	4	429.488
LPSSPVYEDAASFK: 1x phos, 2x TMTpro	5	440.63
VGEEEHVYSFPNK: 1x phos, 2x TMTpro	5	445.425
YQEVWTSSTSPR: 1x phos, 1x TMTpro	4	456.968
HVAYGGYSTPEDR: 1x phos, 1x TMTpro	4	459.713
YMEDSTYYK: 1x phos, 2x TMTpro	4	472.724
YMEDSTYYK: 1x phos, 1x oxM, 2x TMTpro	4	476.723
ETSKVIYDFIEK: 1x phos, 3x TMTpro	5	493.677
YMEDSTYYKASK: 1x phos, 3x TMTpro	5	496.455
YMEDSTYYKASK: 1x phos, 1x oxM, 3x TMTpro	5	499.654
VADPDHDHTGFLTEYVATR: 1x phos, 1x TMTpro	5	506.441
YALYDATYETK: 1x phos, 2x TMTpro	4	507.257
GPVSGTEPEPVYSMEAADYR: 1x phos, 1x TMTpro	5	508.634
GPVSGTEPEPVYSMEAADYR: 1x phos, 1x oxM, 1x TMTpro	5	511.832
IADPEHDHTGFLTEYVATR: 1x phos, 1x TMTpro	5	512.048
SSESSCGVDGDYEDAELNPR: 1x phos, 1x CAM, 1x TMTpro	5	515.016
VPIVINPNAYDNLAIYK: 1x phos, 2x TMTpro	5	521.892
VADPDHDHTGFLTEYVATR: 2x phos, 1x TMTpro	5	522.435
NDSDPTYGQQGHPNTWK: 1x phos, 2x TMTpro	5	527.451
IADPEHDHTGFLTEYVATR: 2x phos, 1x TMTpro	5	528.041
SLYYYIQQDTK: 1x phos, 2x TMTpro	4	528.274
LMTGDTYTAHAGAK: 1x phos, 2x TMTpro	4	532.022
YALYDATYETKESK: 1x phos, 3x TMTpro	5	535.683
LMTGDTYTAHAGAK: 1x phos, 1x oxM, 2x TMTpro	4	536.02
LIEDNEYTAR: 1x phos, 1x TMTpro	3	536.593
LPSSPVYEDAASFK: 1x phos, 2x TMTpro	4	550.536
VGEEEHVYSFPNK: 1x phos, 2x TMTpro	4	556.53
VGEEEHVYSFPNKQK: 1x phos, 3x TMTpro	5	557.497
VIYDFIEK: 1x phos, 2x TMTpro	3	572.315
SLYYYIQQDTKGDYQK: 1x phos, 3x TMTpro	5	601.915
YQEVWTSSTSPR: 1x phos, 1x TMTpro	3	608.955
HVAYGGYSTPEDR: 1x phos, 1x TMTpro	3	612.614
QESTVSFNPYEPELAPWAADK: 1x phos, 2x TMTpro	5	614.305
ETSKVIYDFIEK: 1x phos, 3x TMTpro	4	616.844
YMEDSTYYKASK: 1x phos, 3x TMTpro	4	620.317
YMEDSTYYKASK: 1x phos, 1x oxM, 3x TMTpro	4	624.315
YMEDSTYYK: 1x phos, 2x TMTpro	3	629.963
VADPDHDHTGFLTEYVATR: 1x phos, 1x TMTpro	4	632.8
YMEDSTYYK: 1x phos, 1x oxM, 2x TMTpro	3	635.294
GPVSGTEPEPVYSMEAADYR: 1x phos, 1x TMTpro	4	635.54
GPVSGTEPEPVYSMEAADYR: 1x phos, 1x oxM, 1x TMTpro	4	639.539
IADPEHDHTGFLTEYVATR: 1x phos, 1x TMTpro	4	639.808
SSESSCGVDGDYEDAELNPR: 1x phos, 1x CAM, 1x TMTpro	4	643.518
VPIVINPNAYDNLAIYK: 1x phos, 2x TMTpro	4	652.113
AELSYRGPVSGTEPEPVYSMEAADYR: 1x phos, 1x TMTpro	5	652.505
VADPDHDHTGFLTEYVATR: 2x phos, 1x TMTpro	4	652.792
AELSYRGPVSGTEPEPVYSMEAADYR: 1x phos, 1x oxM, 1x TMTpro	5	655.705
NDSDPTYGQQGHPNTWK: 1x phos, 2x TMTpro	4	659.062
IADPEHDHTGFLTEYVATR: 2x phos, 1x TMTpro	4	659.799
NAIKVPIVINPNAYDNLAIYK: 1x phos, 3x TMTpro	5	667.985
YALYDATYETKESK: 1x phos, 3x TMTpro	4	669.351
YALYDATYETK: 1x phos, 2x TMTpro	3	676.007
VGEEEHVYSFPNKQK: 1x phos, 3x TMTpro	4	696.62
QESTVSFNPYEPELAPWAADKGPQR: 1x phos, 2x TMTpro	5	701.952
SLYYYIQQDTK: 1x phos, 2x TMTpro	3	704.03
LMTGDTYTAHAGAK: 1x phos, 2x TMTpro	3	709.026
LMTGDTYTAHAGAK: 1x phos, 1x oxM, 2x TMTpro	3	714.358
LPSSPVYEDAASFK: 1x phos, 2x TMTpro	3	733.712
VGEEEHVYSFPNK: 1x phos, 2x TMTpro	3	741.704
SLYYYIQQDTKGDYQK: 1x phos, 3x TMTpro	4	752.142
QESTVSFNPYEPELAPWAADK: 1x phos, 2x TMTpro	4	767.629
TQTPPVSPAPQPTEERLPSSPVYEDAASFK: 1x phos, 2x TMTpro	5	783.8
LIEDNEYTAR: 1x phos, 1x TMTpro	2	804.385
AELSYRGPVSGTEPEPVYSMEAADYR: 1x phos, 1x TMTpro	4	815.38
AELSYRGPVSGTEPEPVYSMEAADYR: 1x phos, 1x oxM, 1x TMTpro	4	819.379
ETSKVIYDFIEK: 1x phos, 3x TMTpro	3	822.123
YMEDSTYYKASK: 1x phos, 3x TMTpro	3	826.753
YMEDSTYYKASK: 1x phos, 1x oxM, 3x TMTpro	3	832.085
NAIKVPIVINPNAYDNLAIYK: 1x phos, 3x TMTpro	4	834.729
VADPDHDHTGFLTEYVATR: 1x phos, 1x TMTpro	3	843.398
GPVSGTEPEPVYSMEAADYR: 1x phos, 1x TMTpro	3	847.051
GPVSGTEPEPVYSMEAADYR: 1x phos, 1x oxM, 1x TMTpro	3	852.383
IADPEHDHTGFLTEYVATR: 1x phos, 1x TMTpro	3	852.741
SSESSCGVDGDYEDAELNPR: 1x phos, 1x CAM, 1x TMTpro	3	857.689
VIYDFIEK: 1x phos, 2x TMTpro	2	857.969
VPIVINPNAYDNLAIYK: 1x phos, 2x TMTpro	3	869.148
VADPDHDHTGFLTEYVATR: 2x phos, 1x TMTpro	3	870.053
QESTVSFNPYEPELAPWAADKGPQR: 1x phos, 2x TMTpro	4	877.188
NDSDPTYGQQGHPNTWK: 1x phos, 2x TMTpro	3	878.414
IADPEHDHTGFLTEYVATR: 2x phos, 1x TMTpro	3	879.397
YALYDATYETKESK: 1x phos, 3x TMTpro	3	892.133
YQEVWTSSTSPR: 1x phos, 1x TMTpro	2	912.928
HVAYGGYSTPEDR: 1x phos, 1x TMTpro	2	918.418
VGEEEHVYSFPNKQK: 1x phos, 3x TMTpro	3	928.491
YMEDSTYYK: 1x phos, 2x TMTpro	2	944.44
YMEDSTYYK: 1x phos, 1x oxM, 2x TMTpro	2	952.438
TQTPPVSPAPQPTEERLPSSPVYEDAASFK: 1x phos, 2x TMTpro	4	979.498
SLYYYIQQDTKGDYQK: 1x phos, 3x TMTpro	3	1002.52
YALYDATYETK: 1x phos, 2x TMTpro	2	1013.51
QESTVSFNPYEPELAPWAADK: 1x phos, 2x TMTpro	3	1023.17
SLYYYIQQDTK: 1x phos, 2x TMTpro	2	1055.54
LMTGDTYTAHAGAK: 1x phos, 2x TMTpro	2	1063.04
LMTGDTYTAHAGAK: 1x phos, 1x oxM, 2x TMTpro	2	1071.03
AELSYRGPVSGTEPEPVYSMEAADYR: 1x phos, 1x TMTpro	3	1086.84
AELSYRGPVSGTEPEPVYSMEAADYR: 1x phos, 1x oxM, 1x TMTpro	3	1092.17
LPSSPVYEDAASFK: 1x phos, 2x TMTpro	2	1100.07
VGEEEHVYSFPNK: 1x phos, 2x TMTpro	2	1112.05
NAIKVPIVINPNAYDNLAIYK: 1x phos, 3x TMTpro	3	1112.64
QESTVSFNPYEPELAPWAADKGPQR: 1x phos, 2x TMTpro	3	1169.25
ETSKVIYDFIEK: 1x phos, 3x TMTpro	2	1232.68
YMEDSTYYKASK: 1x phos, 3x TMTpro	2	1239.63
YMEDSTYYKASK: 1x phos, 1x oxM, 3x TMTpro	2	1247.62
VADPDHDHTGFLTEYVATR: 1x phos, 1x TMTpro	2	1264.59
GPVSGTEPEPVYSMEAADYR: 1x phos, 1x TMTpro	2	1270.07
GPVSGTEPEPVYSMEAADYR: 1x phos, 1x oxM, 1x TMTpro	2	1278.07
IADPEHDHTGFLTEYVATR: 1x phos, 1x TMTpro	2	1278.61
SSESSCGVDGDYEDAELNPR: 1x phos, 1x CAM, 1x TMTpro	2	1286.03
VPIVINPNAYDNLAIYK: 1x phos, 2x TMTpro	2	1303.22
VADPDHDHTGFLTEYVATR: 2x phos, 1x TMTpro	2	1304.58
TQTPPVSPAPQPTEERLPSSPVYEDAASFK: 1x phos, 2x TMTpro	3	1305.66
NDSDPTYGQQGHPNTWK: 1x phos, 2x TMTpro	2	1317.12
IADPEHDHTGFLTEYVATR: 2x phos, 1x TMTpro	2	1318.59
YALYDATYETKESK: 1x phos, 3x TMTpro	2	1337.7
VGEEEHVYSFPNKQK: 1x phos, 3x TMTpro	2	1392.23
SLYYYIQQDTKGDYQK: 1x phos, 3x TMTpro	2	1503.28
QESTVSFNPYEPELAPWAADK: 1x phos, 2x TMTpro	2	1534.25
AELSYRGPVSGTEPEPVYSMEAADYR: 1x phos, 1x TMTpro	2	1629.75
AELSYRGPVSGTEPEPVYSMEAADYR: 1x phos, 1x oxM, 1x TMTpro	2	1637.75
NAIKVPIVINPNAYDNLAIYK: 1x phos, 3x TMTpro	2	1668.45
QESTVSFNPYEPELAPWAADKGPQR: 1x phos, 2x TMTpro	2	1753.37
TQTPPVSPAPQPTEERLPSSPVYEDAASFK: 1x phos, 2x TMTpro	2	1957.99
